# GToTree: a user-friendly workflow for phylogenomics

**DOI:** 10.1101/512491

**Authors:** Michael D. Lee

## Abstract

**Summary:** Genome-level evolutionary inference (i.e., phylogenomics) is becoming an increasingly essential step in many biologists’ work - such as in the characterization of newly recovered genomes, or in leveraging available reference genomes to guide evolutionary questions. Accordingly, there are several tools available for the major steps in a phylogenomics workflow. But for the biologist whose main focus is not bioinformatics, much of the computational work required - such as accessing genomic data on large scales, integrating genomes from different file formats, performing required filtering, stitching different tools together, etc. - can be prohibitive. Here I introduce GToTree, a command-line tool that can take any combination of fasta files, GenBank files, and/or NCBI assembly accessions as input and outputs an alignment file, estimates of genome completeness and redundancy, and a phylogenomic tree based on the specified singlecopy gene (SCG) set. While GToTree can work with any custom hidden Markov Models (HMMs), also included are 13 newly generated SCG-set HMMs for different lineages and levels of resolution, built based on searches of ~12,000 bacterial and archaeal high-quality genomes. GToTree aims to give more researchers the capability to make phylogenomic trees.

**Availability:** GToTree is open-source and freely available for download from: github.com/AstrobioMike/GToTree

**Documentation:** github.com/AstrobioMike/GToTree/wiki

**Implementation:** GToTree is implemented primarily in bash, with helper scripts written in Python.
