## Supplementary material for "GToTree: a user-friendly workflow for phylogenomics": Supp. Table 2

file	source	target_taxa	num_genes	pfam_names	pfam_accessions
Actinobacteria.hmm	github.com/AstrobioMike/GToTree	actinobacteria	138	5-FTHF_cyc-lig,Adenylsucc_synt,ADK,AICARFT_IMPCHas,AIRC,Arginosuc_synth,ArgJ,ATP-synt,ATP-synt_A,ATP-synt_C,ATP-synt_DE_N,ATP_bind_2,Chorismate_synt,CinA,CoaE,CrgA,CTP_transf_1,Cu-oxidase_4,DapB_C,DAP_epimerase,DCD,DciA,DivIC,DUF2469,DUF3000,DUF3027,DUF3039,DUF3043,DUF3052,DUF3073,DUF3107,DUF3180,DUF3566,DUF3710,DUF4191,DUF4244,DUF501,EF_TS,eIF-1a,Exonuc_VII_L,Exonuc_VII_S,FolB,GatB_N,GidB,Glu-tR…	PF01812.20,PF00709.21,PF00406.22,PF01808.18,PF00731.20,PF00764.19,PF01960.18,PF00231.19,PF00119.20,PF00137.21,PF02823.16,PF03668.15,PF01264.21,PF02464.17,PF01121.20,PF06781.12,PF01148.20,PF02578.15,PF05173.14,PF01678.19,PF06559.11,PF05258.12,PF04977.15,PF10611.9,PF11452.8,PF11228.8,PF11238.8,PF11241.8,PF11253.8,PF11273.8,PF11305.8,PF11377.8,PF12089.8,PF12502.8,PF13829.6,PF14029.6,PF04417.12,PF008…
Alphaproteobacteria.hmm	github.com/AstrobioMike/GToTree	alphaproteobacteria	117	AICARFT_IMPCHas,ALAD,ATP-synt,ATP-synt_A,ATP-synt_C,ATP-synt_DE_N,CcmB,CcmE,CoaE,Colicin_V,Coprogen_oxidas,COX15-CtaA,Cu-oxidase_4,Cytochrom_C1,DAP_epimerase,DciA,DivIC,DNA_pol3_chi,DUF1013,EF_TS,eIF-1a,Exonuc_VII_L,Exonuc_VII_S,FA_synthesis,Ferrochelatase,GatB_N,Glu-tRNAGln,GrpE,IPPT,Methyltransf_28,Methyltransf_5,Methyltrans_RNA,MnmE_helical,NDK,NDUFA12,OSCP,Pept_tRNA_hydro,Porphobil_deam,Preny…	PF01808.18,PF00490.21,PF00231.19,PF00119.20,PF00137.21,PF02823.16,PF03379.13,PF03100.15,PF01121.20,PF02674.16,PF01218.18,PF02628.15,PF02578.15,PF02167.15,PF01678.19,PF05258.12,PF04977.15,PF04364.13,PF06242.11,PF00889.19,PF01176.19,PF02601.15,PF02609.16,PF02504.15,PF00762.19,PF02934.15,PF02686.15,PF01025.19,PF01715.17,PF02636.17,PF01795.19,PF04452.14,PF12631.7,PF00334.19,PF05071.16,PF00213.18,PF01…
Archaea.hmm	github.com/AstrobioMike/GToTree	archaea	76	Adenylsucc_synt,AdoHcyase,Archease,ATP-synt_D,ATP-synt_F,CarS-like,CTP-dep_RFKase,Diphthamide_syn,DNA_primase_lrg,dsDNA_bind,DUF357,DUF359,DUF655,eIF-6,FbpA,Ham1p_like,HMG-CoA_red,NDK,PPS_PS,Prefoldin,PTH2,PyrI,Ribosomal_L1,Ribosomal_L13,Ribosomal_L14,Ribosomal_L15e,Ribosomal_L16,Ribosomal_L21e,Ribosomal_L22,Ribosomal_L23,Ribosomal_L26,Ribosomal_L29,Ribosomal_L3,Ribosomal_L31e,Ribosomal_L32e,Ribo…	PF00709.21,PF05221.17,PF01951.16,PF01813.17,PF01990.17,PF01864.17,PF01982.16,PF01866.17,PF04104.14,PF01984.20,PF04010.13,PF04019.12,PF04919.12,PF01912.18,PF05833.11,PF01725.16,PF00368.18,PF00334.19,PF02006.16,PF02996.17,PF01981.16,PF01948.18,PF00687.21,PF00572.18,PF00238.19,PF00827.17,PF00252.18,PF01157.18,PF00237.19,PF00276.20,PF16906.5,PF00831.23,PF00297.22,PF01198.19,PF01655.18,PF01780.19,PF00…
Bacteria.hmm	github.com/AstrobioMike/GToTree	bacteria	74	5-FTHF_cyc-lig,Adenylsucc_synt,ADK,AICARFT_IMPCHas,ATP-synt,ATP-synt_A,Chorismate_synt,EF_TS,eIF-1a,Exonuc_VII_L,Exonuc_VII_S,GrpE,Ham1p_like,IPPT,OSCP,Peptidase_A8,Pept_tRNA_hydro,PGK,PseudoU_synth_1,RBFA,RecO_C,Ribonuclease_P,Ribosomal_L1,Ribosomal_L13,Ribosomal_L14,Ribosomal_L16,Ribosomal_L17,Ribosomal_L18p,Ribosomal_L19,Ribosomal_L20,Ribosomal_L21p,Ribosomal_L22,Ribosomal_L23,ribosomal_L24,Ri…	PF01812.20,PF00709.21,PF00406.22,PF01808.18,PF00231.19,PF00119.20,PF01264.21,PF00889.19,PF01176.19,PF02601.15,PF02609.16,PF01025.19,PF01725.16,PF01715.17,PF00213.18,PF01252.18,PF01195.19,PF00162.19,PF01416.20,PF02033.18,PF02565.15,PF00825.18,PF00687.21,PF00572.18,PF00238.19,PF00252.18,PF01196.19,PF00861.22,PF01245.20,PF00453.18,PF00829.21,PF00237.19,PF00276.20,PF17136.4,PF01016.19,PF00828.19,PF00…
Bacteroidetes.hmm	github.com/AstrobioMike/GToTree	bacteroidetes	90	AIRC,ATP-synt,ATP-synt_A,ATP-synt_B,ATP-synt_C,ATP-synt_DE_N,Chorismate_synt,Cpn60_TCP1,DHquinase_II,DMRL_synthase,DUF2795,DUF4290,DUF4293,DUF4295,EF_TS,eIF-1a,Enolase_C,FolB,GrpE,Lum_binding,Methyltransf_5,MnmE_helical,MreC,OSCP,Pept_tRNA_hydro,PGK,Porin_10,Prenyltransf,RBFA,Ribonuclease_P,Ribosomal_L1,Ribosomal_L13,Ribosomal_L14,Ribosomal_L16,Ribosomal_L17,Ribosomal_L18p,Ribosomal_L19,Ribosomal…	PF00731.20,PF00231.19,PF00119.20,PF00430.18,PF00137.21,PF02823.16,PF01264.21,PF00118.24,PF01220.19,PF00885.19,PF11387.8,PF14123.6,PF14126.6,PF14128.6,PF00889.19,PF01176.19,PF00113.22,PF02152.18,PF01025.19,PF00677.17,PF01795.19,PF12631.7,PF04085.14,PF00213.18,PF01195.19,PF00162.19,PF14121.6,PF01255.19,PF02033.18,PF00825.18,PF00687.21,PF00572.18,PF00238.19,PF00252.18,PF01196.19,PF00861.22,PF01245.2…
Betaproteobacteria.hmm	github.com/AstrobioMike/GToTree	betaproteobacteria	203	5-FTHF_cyc-lig,ADK,AICARFT_IMPCHas,AIRC,ALAD,AnmK,ArgJ,ATP_bind_2,Bax1-I,BMFP,Chorismate_synt,CinA,CoaE,Colicin_V,CRCB,Cu-oxidase_4,Cytochrom_C1,DAGK_prokar,DapB_C,DAP_epimerase,DciA,DHFR_1,DHQ_synthase,DivIC,DMRL_synthase,DNA_pol3_chi,DNA_pol3_delta,DUF179,DUF1841,DUF2069,DUF2818,DUF3460,DUF4390,DUF455,DUF493,DUF498,DUF615,EarP,EF_TS,Enolase_C,EutA,Exonuc_VII_L,Exonuc_VII_S,FA_synthesis,FBPase,F…	PF01812.20,PF00406.22,PF01808.18,PF00731.20,PF00490.21,PF03702.14,PF01960.18,PF03668.15,PF01027.20,PF04380.13,PF01264.21,PF02464.17,PF01121.20,PF02674.16,PF02537.15,PF02578.15,PF02167.15,PF01219.19,PF05173.14,PF01678.19,PF05258.12,PF00186.19,PF01761.20,PF04977.15,PF00885.19,PF04364.13,PF06144.13,PF02622.15,PF08897.11,PF09842.9,PF10993.8,PF11943.8,PF14334.6,PF04305.14,PF04359.14,PF04430.14,PF04751…
Chlamydiae.hmm	github.com/AstrobioMike/GToTree	chlamydiae	286	5-FTHF_cyc-lig,6PGD,ABC_sub_bind,Acetyltransf_1,Acetyltransf_10,Acetyltransf_3,Acetyltransf_4,Actin,AhpC-TSA,ALAD,Amidase,Amidase_3,Amino_oxidase,AMP-binding,ApbE,AP_endonuc_2,ATP-gua_Ptrans,ATP-synt_C,ATP-synt_D,Bactofilin,Bac_DNA_binding,Bac_export_1,Bac_export_2,Bac_export_3,Bax1-I,BPL_N,Branch_AA_trans,Chlam_OMP3,Chorismate_synt,CN_hydrolase,CoaE,Cpn10,CRPA,CTP_transf_1,CTP_transf_3,Cu-oxidas…	PF01812.20,PF00393.19,PF04392.12,PF00583.25,PF13673.7,PF13302.7,PF13420.7,PF00022.19,PF00578.21,PF00490.21,PF01425.21,PF01520.18,PF01593.24,PF00501.28,PF02424.15,PF01261.24,PF00217.19,PF00137.21,PF01813.17,PF04519.13,PF00216.21,PF01311.20,PF01312.19,PF01313.19,PF01027.20,PF09825.9,PF05525.13,PF03503.13,PF01264.21,PF00795.22,PF01121.20,PF00166.21,PF05745.11,PF01148.20,PF02348.19,PF02578.15,PF13189…
Cyanobacteria.hmm	github.com/AstrobioMike/GToTree	cyanobacteria	251	5-FTHF_cyc-lig,6PGD,Adenylsucc_synt,AdoHcyase,AICARFT_IMPCHas,Aldolase,Aldose_epim,AnmK,Arginosuc_synth,ArgJ,Asparaginase_II,ATP-synt_A,BacA,BioY,BolA,CbiD,CbiJ,CCB1,CCB2_CCB4,Chorismate_synt,CIA30,CinA,Citrate_synt,CM_1,CoaE,CobD_Cbib,CobS,CobU,COX15-CtaA,CPP1-like,Crr6,CRR7,CTP_transf_1,Cu-oxidase_4,CxxCxxCC,DAGK_prokar,DapB_C,DAP_epimerase,DciA,DHBP_synthase,DHDPS,DHquinase_II,DMRL_synthase,DU…	PF01812.20,PF00393.19,PF00709.21,PF05221.17,PF01808.18,PF01081.19,PF01263.20,PF03702.14,PF00764.19,PF01960.18,PF06089.12,PF00119.20,PF02673.18,PF02632.14,PF01722.18,PF01888.17,PF02571.14,PF12046.8,PF11152.8,PF01264.21,PF08547.12,PF02464.17,PF00285.21,PF07736.11,PF01121.20,PF03186.13,PF02654.15,PF02283.16,PF02628.15,PF11833.8,PF08847.11,PF12095.8,PF01148.20,PF02578.15,PF03692.15,PF01219.19,PF05173…
Epsilonproteobacteria.hmm	github.com/AstrobioMike/GToTree	epsilonproteobacteria	260	5-FTHF_cyc-lig,Actin,Adenylsucc_synt,ADK,ALAD,Amidase,Amidase_3,Asparaginase,ATP-synt,ATP-synt_A,ATP-synt_C,ATP-synt_DE_N,ATPase_gene1,Bactofilin,Bac_DNA_binding,Bac_export_1,Bac_export_3,Bax1-I,Chorismate_synt,CinA,CoaE,Colicin_V,COX1,Cpn10,Cpn60_TCP1,CRCB,CstA,CTP_transf_1,Cytochrom_C1,DAGK_prokar,DAHP_synth_1,DAHP_synth_2,DapB_C,DAP_epimerase,DHBP_synthase,DHquinase_II,DHQ_synthase,DMRL_syntha…	PF01812.20,PF00022.19,PF00709.21,PF00406.22,PF00490.21,PF01425.21,PF01520.18,PF00710.20,PF00231.19,PF00119.20,PF00137.21,PF02823.16,PF09527.10,PF04519.13,PF00216.21,PF01311.20,PF01313.19,PF01027.20,PF01264.21,PF02464.17,PF01121.20,PF02674.16,PF00115.20,PF00166.21,PF00118.24,PF02537.15,PF02554.14,PF01148.20,PF02167.15,PF01219.19,PF00793.20,PF01474.16,PF05173.14,PF01678.19,PF00926.19,PF01220.19,PF0…
Firmicutes.hmm	github.com/AstrobioMike/GToTree	firmicutes	119	5-FTHF_cyc-lig,Adenylsucc_synt,ADK,AICARFT_IMPCHas,ATP-synt,ATP-synt_A,ATP-synt_B,ATP-synt_DE_N,ATP_bind_2,Cpn10,Cpn60_TCP1,CTP_transf_1,Cytidylate_kin2,DAGK_prokar,DHOase,DnaJ_C,DNA_pol3_delta,DNA_processg_A,DUF1934,DUF448,DUF951,EF_TS,eIF-1a,Exonuc_VII_L,Exonuc_VII_S,FA_synthesis,FbpA,GatB_N,Glu-tRNAGln,GrpE,Ham1p_like,Hpr_kinase_C,HrcA,HSP33,IPPT,IPT,IreB,Methyltrans_RNA,MnmE_helical,MreC,NifU…	PF01812.20,PF00709.21,PF00406.22,PF01808.18,PF00231.19,PF00119.20,PF00430.18,PF02823.16,PF03668.15,PF00166.21,PF00118.24,PF01148.20,PF13189.6,PF01219.19,PF12890.7,PF01556.18,PF06144.13,PF02481.15,PF09148.10,PF04296.13,PF06107.11,PF00889.19,PF01176.19,PF02601.15,PF02609.16,PF02504.15,PF05833.11,PF02934.15,PF02686.15,PF01025.19,PF01725.16,PF07475.12,PF01628.21,PF01430.19,PF01715.17,PF01745.16,PF061…
Gammaproteobacteria.hmm	github.com/AstrobioMike/GToTree	gammaproteobacteria	172	5-FTHF_cyc-lig,Actin,Adenylsucc_synt,ADK,AICARFT_IMPCHas,AIRC,ALAD,AnmK,ATP-synt,ATP-synt_A,ATP-synt_B,ATP-synt_C,ATP-synt_DE_N,ATP-synt_I,ATP_bind_2,BMFP,Chorismate_synt,Colicin_V,Coprogen_oxidas,Cpn10,Cpn60_TCP1,DapB_C,DAP_epimerase,DHQ_synthase,DivIC,DMRL_synthase,DNA_pol3_chi,DNA_pol3_delta,DUF179,DUF423,DUF489,DUF493,DUF615,EF_TS,eIF-1a,Enolase_C,Exonuc_VII_L,Exonuc_VII_S,Ferrochelatase,FtsL…	PF01812.20,PF00022.19,PF00709.21,PF00406.22,PF01808.18,PF00731.20,PF00490.21,PF03702.14,PF00231.19,PF00119.20,PF00430.18,PF00137.21,PF02823.16,PF03899.15,PF03668.15,PF04380.13,PF01264.21,PF02674.16,PF01218.18,PF00166.21,PF00118.24,PF05173.14,PF01678.19,PF01761.20,PF04977.15,PF00885.19,PF04364.13,PF06144.13,PF02622.15,PF04241.15,PF04356.12,PF04359.14,PF04751.14,PF00889.19,PF01176.19,PF00113.22,PF0…
Proteobacteria.hmm	github.com/AstrobioMike/GToTree	proteobacteria	119	5-FTHF_cyc-lig,Adenylsucc_synt,ADK,AICARFT_IMPCHas,AIRC,ALAD,ATP-synt,ATP-synt_A,ATP-synt_C,ATP-synt_DE_N,Chorismate_synt,Colicin_V,DapB_C,DAP_epimerase,DHQ_synthase,DivIC,DNA_pol3_chi,DUF179,EF_TS,Enolase_C,Exonuc_VII_L,Exonuc_VII_S,Ferrochelatase,GcpE,GrpE,Ham1p_like,HEM4,HisG,IGPD,IPPT,IPT,LpxB,LpxC,LpxK,Lum_binding,MnmE_helical,NDK,OSCP,Pantoate_ligase,PdxJ,Peptidase_A8,Pept_tRNA_hydro,PGK,Po…	PF01812.20,PF00709.21,PF00406.22,PF01808.18,PF00731.20,PF00490.21,PF00231.19,PF00119.20,PF00137.21,PF02823.16,PF01264.21,PF02674.16,PF05173.14,PF01678.19,PF01761.20,PF04977.15,PF04364.13,PF02622.15,PF00889.19,PF00113.22,PF02601.15,PF02609.16,PF00762.19,PF04551.14,PF01025.19,PF01725.16,PF02602.15,PF01634.18,PF00475.18,PF01715.17,PF01745.16,PF02684.15,PF03331.13,PF02606.14,PF00677.17,PF12631.7,PF00…
Tenericutes.hmm	github.com/AstrobioMike/GToTree	tenericutes	99	ADK,Amidase,ATP-synt,ATP-synt_A,ATP-synt_B,ATP-synt_C,ATP-synt_DE_N,CTP_transf_1,DUF448,EF_TS,eIF-1a,Enolase_C,FA_synthesis,GatB_N,Glycos_transf_3,GrpE,HIT,HrcA,Methyltransf_5,MnmE_helical,MraZ,NifU_N,NusG,OSCP,PCRF,Peptidase_A8,Pept_tRNA_hydro,PGI,PGK,Pyrophosphatase,Rad51,RBFA,RecA,Ribonuclease_P,Ribosomal_L1,Ribosomal_L13,Ribosomal_L14,Ribosomal_L16,Ribosomal_L17,Ribosomal_L18p,Ribosomal_L19,R…	PF00406.22,PF01425.21,PF00231.19,PF00119.20,PF00430.18,PF00137.21,PF02823.16,PF01148.20,PF04296.13,PF00889.19,PF01176.19,PF00113.22,PF02504.15,PF02934.15,PF00591.21,PF01025.19,PF01230.23,PF01628.21,PF01795.19,PF12631.7,PF02381.18,PF01592.16,PF02357.19,PF00213.18,PF03462.18,PF01252.18,PF01195.19,PF00342.19,PF00162.19,PF00719.19,PF08423.11,PF02033.18,PF00154.21,PF00825.18,PF00687.21,PF00572.18,PF00…
Universal_Hug_et_al.hmm	www.nature.com/articles/nmicrobiol201648	bacteria,archaea,eukarya	15	Ribosomal_L14,Ribosomal_L16,Ribosomal_L18,Ribosomal_L22,ribosomal_L24,Ribosomal_L2,Ribosomal_L3,Ribosomal_L4,Ribosomal_L5,Ribosomal_L6,Ribosomal_S10,Ribosomal_S17,Ribosomal_S19,Ribosomal_S3_C,Ribosomal_S8	PF00238.19,PF00252.18,PF17135.4,PF00237.19,PF17136.4,PF00181.23,PF00297.22,PF00573.22,PF00281.19,PF00347.23,PF00338.22,PF00366.20,PF00203.21,PF00189.20,PF00410.19
